# Whole-tissue deconvolution and scRNAseq analysis identify altered endometrial cellular compositions and functionality associated with endometriosis

**DOI:** 10.1101/2021.08.27.457966

**Authors:** Daniel Bunis, Wanxin Wang, Júlia Vallvé-Juanico, Sahar Houshdaran, Sushmita Sen, Isam Ben Soltane, Idit Kosti, Kim Chi Vo, Juan Irwin, Linda C. Giudice, Marina Sirota

## Abstract

The uterine lining (endometrium) exhibits a pro-inflammatory phenotype in women with endometriosis, resulting in pain, infertility, and poor pregnancy outcomes. The full complement of cell types contributing to this phenotype has yet to be identified, as most studies have focused on bulk tissue or select cell populations. Herein, through integrating whole-tissue deconvolution and single cell RNAseq, we comprehensively characterized immune and nonimmune cell types in endometrium of women with or without disease and their dynamic changes across the menstrual cycle. We designed metrics to evaluate specificity of deconvolution signatures that resulted in single cell identification of 13 novel signatures for immune cell subtypes in healthy endometrium. Guided by statistical metrics, we identified contributions of endometrial epithelial, endothelial, plasmacytoid dendritic cells, classical dendritic cells, monocytes, macrophages, and granulocytes to the endometrial pro-inflammatory phenotype, underscoring roles for nonimmune as well as immune cells to the dysfunctionality of this tissue.

**Teaser Sentence:** Cell type deconvolution and single cell RNAseq analysis identify altered endometrial cellular compositions in women with endometriosis
