## Supplemental Table 2 for "Whole-tissue deconvolution and scRNAseq analysis identify altered endometrial cellular compositions and functionality associated with endometriosis"

### Sheet: Unstratified_DvC
	pathway	pval	padj	log2err	ES	NES	size
1	ADIPOGENESIS	3.14617e-07	1.12363e-06	0.674963	0.386113	2	193
2	ALLOGRAFT_REJECTION	0.0911393	0.142405	0.287805	-0.203123	-1.2	195
3	ANDROGEN_RESPONSE	1.49203e-07	6.21678e-07	0.690132	0.47827	2.2	96
4	ANGIOGENESIS	0.105175	0.15467	0.176694	0.354455	1.3	36
5	APICAL_JUNCTION	0.00264541	0.00661352	0.431708	-0.251436	-1.5	193
6	APICAL_SURFACE	0.259352	0.316282	0.134273	-0.254022	-1.1	43
7	APOPTOSIS	0.0280238	0.0583829	0.352488	0.282898	1.4	155
8	BILE_ACID_METABOLISM	0.0279956	0.0583829	0.352488	0.306534	1.5	111
9	CHOLESTEROL_HOMEOSTASIS	0.204856	0.276832	0.115734	0.272458	1.2	70
10	COAGULATION	0.12	0.171429	0.248911	-0.21285	-1.2	137
11	COMPLEMENT	0.033121	0.0621266	0.282013	0.260294	1.4	200
12	DNA_REPAIR	7.76707e-06	2.42721e-05	0.593325	0.390137	1.9	145
13	E2F_TARGETS	2.65864e-33	1.32932e-31	1.50239	0.62453	3.2	195
14	EPITHELIAL_MESENCHYMAL_TRANSITION	0.0335484	0.0621266	0.282013	0.262953	1.4	198
15	ESTROGEN_RESPONSE_EARLY	0.243557	0.309278	0.0946646	0.214688	1.1	195
16	ESTROGEN_RESPONSE_LATE	0.101804	0.154249	0.156312	0.239868	1.2	195
17	FATTY_ACID_METABOLISM	2.69123e-07	1.03509e-06	0.674963	0.419948	2.1	149
18	G2M_CHECKPOINT	7.63943e-26	1.27324e-24	1.31889	0.575637	3	197
19	GLYCOLYSIS	4.93148e-05	0.000136986	0.557332	0.335958	1.7	196
20	HEDGEHOG_SIGNALING	0.889163	0.907309	0.0607719	-0.171918	-0.7	35
21	HEME_METABOLISM	0.0618557	0.0997672	0.204295	0.250785	1.3	197
22	HYPOXIA	0.650195	0.738858	0.045679	0.175111	0.9	196
23	IL2_STAT5_SIGNALING	0.247423	0.309278	0.0937465	0.214318	1.1	197
24	IL6_JAK_STAT3_SIGNALING	0.148148	0.205761	0.204295	-0.227098	-1.2	85
25	INFLAMMATORY_RESPONSE	0.819383	0.871684	0.0956031	-0.145978	-0.9	198
26	INTERFERON_ALPHA_RESPONSE	0.00742196	0.0176713	0.407018	0.336713	1.6	94
27	INTERFERON_GAMMA_RESPONSE	0.00195901	0.0051553	0.431708	0.298691	1.6	194
28	KRAS_SIGNALING_DN	3.70654e-10	2.64753e-09	0.814036	-0.375599	-2.2	196
29	KRAS_SIGNALING_UP	0.0412371	0.0710985	0.252961	0.256257	1.3	197
30	MITOTIC_SPINDLE	1.24312e-09	7.76953e-09	0.788187	0.421464	2.2	198
31	MTORC1_SIGNALING	1.31147e-16	1.31147e-15	1.04763	0.511706	2.6	188
32	MYC_TARGETS_V1	1.64852e-30	4.12129e-29	1.43181	0.625615	3.2	178
33	MYC_TARGETS_V2	0.0327557	0.0621266	0.321776	0.367076	1.5	55
34	MYOGENESIS	1.98076e-09	1.02092e-08	0.774939	-0.367026	-2.2	197
35	NOTCH_SIGNALING	0.932119	0.932119	0.0402478	0.174344	0.6	32
36	OXIDATIVE_PHOSPHORYLATION	4.00519e-17	5.00648e-16	1.06721	0.51049	2.6	189
37	P53_PATHWAY	0.380531	0.453013	0.149208	-0.172924	-1	192
38	PANCREAS_BETA_CELLS	0.881313	0.907309	0.0623861	-0.169843	-0.7	40
39	PEROXISOME	1.92675e-05	5.66691e-05	0.57561	0.419347	2	102
40	PI3K_AKT_MTOR_SIGNALING	0.517581	0.601838	0.0598603	0.204374	1	102
41	PROTEIN_SECRETION	8.89812e-16	7.4151e-15	1.01754	0.611396	2.8	93
42	REACTIVE_OXYGEN_SPECIES_PATHWAY	0.228346	0.300456	0.148262	-0.259499	-1.2	48
43	SPERMATOGENESIS	0.0261562	0.0583829	0.352488	0.285031	1.4	132
44	TGF_BETA_SIGNALING	0.0403727	0.0710985	0.282013	0.35681	1.5	54
45	TNFA_SIGNALING_VIA_NFKB	2.04184e-09	1.02092e-08	0.774939	-0.356012	-2.1	198
46	UNFOLDED_PROTEIN_RESPONSE	1.23873e-06	4.12912e-06	0.643552	0.44872	2.1	108
47	UV_RESPONSE_DN	7.02628e-09	3.19377e-08	0.761461	0.454325	2.2	141
48	UV_RESPONSE_UP	0.0484683	0.0807805	0.321776	-0.227349	-1.3	155
49	WNT_BETA_CATENIN_SIGNALING	0.677524	0.752805	0.0541201	0.22187	0.9	41
50	XENOBIOTIC_METABOLISM	0.810143	0.871684	0.035542	0.160219	0.8	196

### Sheet: PEsamples_DvC
	pathway	pval	padj	log2err	ES	NES	size
1	ADIPOGENESIS	1.16492e-06	4.16044e-06	0.643552	0.375574	2	193
2	ALLOGRAFT_REJECTION	0.464332	0.552776	0.0611693	0.188488	1	195
3	ANDROGEN_RESPONSE	1.71265e-09	8.56325e-09	0.788187	0.505625	2.4	96
4	ANGIOGENESIS	0.0267339	0.0460929	0.352488	0.415273	1.6	36
5	APICAL_JUNCTION	0.0173146	0.0346293	0.352488	-0.227688	-1.4	193
6	APICAL_SURFACE	0.41989	0.51206	0.107972	-0.225795	-1	43
7	APOPTOSIS	0.00931723	0.0194109	0.38073	0.300742	1.5	155
8	BILE_ACID_METABOLISM	0.0622348	0.103725	0.213928	0.274322	1.4	111
9	CHOLESTEROL_HOMEOSTASIS	0.187879	0.25389	0.121543	0.262119	1.2	70
10	COAGULATION	0.599291	0.681012	0.101351	-0.168853	-0.9	137
11	COMPLEMENT	0.00473146	0.0105751	0.407018	0.280647	1.5	200
12	DNA_REPAIR	0.000204759	0.000568775	0.518848	0.345305	1.8	145
13	E2F_TARGETS	3.97976e-30	9.94941e-29	1.42456	0.596098	3.2	195
14	EPITHELIAL_MESENCHYMAL_TRANSITION	0.000248736	0.000654569	0.498493	0.318766	1.7	198
15	ESTROGEN_RESPONSE_EARLY	0.39559	0.494488	0.0689567	0.194634	1	195
16	ESTROGEN_RESPONSE_LATE	0.130999	0.192645	0.13649	0.228146	1.2	195
17	FATTY_ACID_METABOLISM	4.10826e-08	1.71178e-07	0.719513	0.41884	2.1	149
18	G2M_CHECKPOINT	1.14205e-26	1.90342e-25	1.34223	0.570505	3	197
19	GLYCOLYSIS	3.82071e-05	0.000127357	0.557332	0.340937	1.8	196
20	HEDGEHOG_SIGNALING	0.891192	0.930157	0.063079	-0.172579	-0.7	35
21	HEME_METABOLISM	0.0228153	0.0438756	0.352488	0.260338	1.4	197
22	HYPOXIA	0.260363	0.342582	0.0911073	0.209026	1.1	196
23	IL2_STAT5_SIGNALING	0.0713359	0.115058	0.190023	0.239009	1.3	197
24	IL6_JAK_STAT3_SIGNALING	0.693291	0.770323	0.086795	-0.171518	-0.9	85
25	INFLAMMATORY_RESPONSE	0.958495	0.976501	0.027167	0.138856	0.7	198
26	INTERFERON_ALPHA_RESPONSE	0.00486456	0.0105751	0.407018	0.350386	1.7	94
27	INTERFERON_GAMMA_RESPONSE	0.000127819	0.000375939	0.518848	0.326156	1.7	194
28	KRAS_SIGNALING_DN	2.61301e-11	1.63313e-10	0.863415	-0.395837	-2.4	196
29	KRAS_SIGNALING_UP	0.00410701	0.0097786	0.407018	0.284552	1.5	197
30	MITOTIC_SPINDLE	2.30221e-10	1.279e-09	0.826657	0.425036	2.3	198
31	MTORC1_SIGNALING	5.609e-19	7.01125e-18	1.12391	0.519262	2.7	188
32	MYC_TARGETS_V1	2.76546e-33	1.38273e-31	1.50239	0.632257	3.3	178
33	MYC_TARGETS_V2	0.11094	0.168091	0.164406	0.309648	1.3	55
34	MYOGENESIS	9.62946e-09	4.37703e-08	0.74774	-0.352287	-2.1	197
35	NOTCH_SIGNALING	0.976501	0.976501	0.0590955	-0.150843	-0.6	32
36	OXIDATIVE_PHOSPHORYLATION	9.28459e-14	7.73715e-13	0.954542	0.468157	2.5	189
37	P53_PATHWAY	0.0838103	0.130954	0.287805	-0.200273	-1.2	192
38	PANCREAS_BETA_CELLS	0.89295	0.930157	0.0633597	-0.163624	-0.7	40
39	PEROXISOME	0.000122668	0.000375939	0.518848	0.390101	1.9	102
40	PI3K_AKT_MTOR_SIGNALING	0.169784	0.237498	0.125033	0.244668	1.2	102
41	PROTEIN_SECRETION	2.69616e-17	2.69616e-16	1.07687	0.635445	3	93
42	REACTIVE_OXYGEN_SPECIES_PATHWAY	0.28882	0.370282	0.0956031	0.269629	1.1	48
43	SPERMATOGENESIS	0.0245336	0.0454326	0.352488	0.286286	1.4	132
44	TGF_BETA_SIGNALING	0.0258195	0.0460929	0.352488	0.352623	1.5	54
45	TNFA_SIGNALING_VIA_NFKB	0.000344624	0.000861561	0.498493	-0.268482	-1.6	198
46	UNFOLDED_PROTEIN_RESPONSE	1.54341e-07	5.93621e-07	0.690132	0.449722	2.2	108
47	UV_RESPONSE_DN	2.11583e-11	1.5113e-10	0.863415	0.481314	2.4	141
48	UV_RESPONSE_UP	0.170999	0.237498	0.120985	0.230102	1.2	155
49	WNT_BETA_CATENIN_SIGNALING	0.852327	0.926443	0.0429311	0.184838	0.7	41
50	XENOBIOTIC_METABOLISM	0.585492	0.680805	0.0502948	0.180321	1	196

### Sheet: ESEsamples_DvC
	pathway	pval	padj	log2err	ES	NES	size
1	ADIPOGENESIS	3.17313e-13	3.17313e-12	0.932595	0.490327	2.4	193
2	ALLOGRAFT_REJECTION	0.127116	0.176551	0.249247	-0.224433	-1.2	195
3	ANDROGEN_RESPONSE	0.000162864	0.0004524	0.518848	0.42487	1.8	96
4	ANGIOGENESIS	0.18928	0.249052	0.128143	0.337202	1.2	36
5	APICAL_JUNCTION	0.653846	0.725784	0.107554	-0.176749	-0.9	193
6	APICAL_SURFACE	0.698701	0.743299	0.0753094	-0.21735	-0.9	43
7	APOPTOSIS	0.000191168	0.000503074	0.518848	0.365578	1.7	155
8	BILE_ACID_METABOLISM	0.0497159	0.0828598	0.24134	0.299567	1.3	111
9	CHOLESTEROL_HOMEOSTASIS	0.0814132	0.127208	0.193813	0.320193	1.3	70
10	COAGULATION	0.892857	0.911079	0.0335297	0.173206	0.8	137
11	COMPLEMENT	0.003804	0.00864546	0.431708	0.316318	1.5	200
12	DNA_REPAIR	8.22401e-10	5.14001e-09	0.801216	0.484169	2.2	145
13	E2F_TARGETS	1.08983e-36	5.44914e-35	1.57637	0.664717	3.2	195
14	EPITHELIAL_MESENCHYMAL_TRANSITION	0.250324	0.312905	0.0934449	0.22765	1.1	198
15	ESTROGEN_RESPONSE_EARLY	0.237971	0.305092	0.096563	0.230847	1.1	195
16	ESTROGEN_RESPONSE_LATE	0.00585619	0.0127308	0.407018	0.305998	1.5	195
17	FATTY_ACID_METABOLISM	1.39538e-07	6.34262e-07	0.690132	0.446664	2.1	149
18	G2M_CHECKPOINT	1.0755e-26	2.68876e-25	1.34223	0.603174	2.9	197
19	GLYCOLYSIS	3.32601e-05	0.000138584	0.557332	0.372073	1.8	196
20	HEDGEHOG_SIGNALING	0.58092	0.675488	0.0635008	0.258679	0.9	35
21	HEME_METABOLISM	0.0497107	0.0828598	0.321776	0.280382	1.4	197
22	HYPOXIA	0.637191	0.724081	0.0466015	0.192963	0.9	196
23	IL2_STAT5_SIGNALING	0.0117245	0.0234489	0.38073	0.298759	1.4	197
24	IL6_JAK_STAT3_SIGNALING	0.297583	0.362906	0.0922597	0.257234	1.1	85
25	INFLAMMATORY_RESPONSE	0.467532	0.556586	0.131458	-0.185118	-1	198
26	INTERFERON_ALPHA_RESPONSE	0.00627712	0.0130773	0.407018	0.367968	1.6	94
27	INTERFERON_GAMMA_RESPONSE	5.82332e-05	0.000207976	0.557332	0.35955	1.7	194
28	KRAS_SIGNALING_DN	1.89118e-08	9.4559e-08	0.733762	-0.385703	-2.1	196
29	KRAS_SIGNALING_UP	0.037976	0.0678142	0.321776	0.284039	1.4	197
30	MITOTIC_SPINDLE	2.1794e-09	1.21078e-08	0.774939	0.444003	2.1	198
31	MTORC1_SIGNALING	6.53537e-13	5.44614e-12	0.921426	0.491767	2.4	188
32	MYC_TARGETS_V1	1.11558e-22	1.8593e-21	1.2295	0.597599	2.8	178
33	MYC_TARGETS_V2	0.00217037	0.00516756	0.431708	0.444122	1.7	55
34	MYOGENESIS	7.83904e-05	0.000254652	0.538434	-0.315446	-1.7	197
35	NOTCH_SIGNALING	0.742905	0.773859	0.0510114	0.235894	0.8	32
36	OXIDATIVE_PHOSPHORYLATION	2.78922e-21	3.48652e-20	1.19534	0.569327	2.7	189
37	P53_PATHWAY	0.0544747	0.0878624	0.21925	0.263645	1.3	192
38	PANCREAS_BETA_CELLS	0.917989	0.917989	0.0626618	-0.182713	-0.7	40
39	PEROXISOME	8.14885e-05	0.000254652	0.538434	0.428699	1.9	102
40	PI3K_AKT_MTOR_SIGNALING	0.667722	0.725784	0.0883594	-0.186871	-0.9	102
41	PROTEIN_SECRETION	3.42151e-10	2.44394e-09	0.814036	0.560042	2.4	93
42	REACTIVE_OXYGEN_SPECIES_PATHWAY	0.105181	0.154677	0.170932	0.341746	1.3	48
43	SPERMATOGENESIS	0.0361906	0.0670196	0.321776	0.299928	1.4	132
44	TGF_BETA_SIGNALING	0.0218177	0.0419571	0.352488	0.389425	1.5	54
45	TNFA_SIGNALING_VIA_NFKB	0.00212335	0.00516756	0.431708	-0.283861	-1.5	198
46	UNFOLDED_PROTEIN_RESPONSE	0.000111777	0.000328757	0.538434	0.406419	1.8	108
47	UV_RESPONSE_DN	3.70301e-05	0.000142424	0.557332	0.392656	1.8	141
48	UV_RESPONSE_UP	0.177898	0.240402	0.11725	0.24883	1.2	155
49	WNT_BETA_CATENIN_SIGNALING	0.095315	0.144417	0.183024	0.362709	1.3	41
50	XENOBIOTIC_METABOLISM	0.126138	0.176551	0.1396	0.24546	1.2	196

### Sheet: MSEsamples_DvC
	pathway	pval	padj	log2err	ES	NES	size
1	ADIPOGENESIS	1.61244e-09	1.15174e-08	0.788187	0.419937	2.2	193
2	ALLOGRAFT_REJECTION	0.00181078	0.00393648	0.45506	-0.259279	-1.5	195
3	ANDROGEN_RESPONSE	1.3352e-09	1.11266e-08	0.788187	0.52561	2.5	96
4	ANGIOGENESIS	0.218589	0.266572	0.119888	0.307051	1.2	36
5	APICAL_JUNCTION	0.000901139	0.00214557	0.477271	-0.257762	-1.5	193
6	APICAL_SURFACE	0.140476	0.189795	0.183024	-0.294749	-1.3	43
7	APOPTOSIS	0.0144187	0.0277283	0.38073	0.286454	1.5	155
8	BILE_ACID_METABOLISM	0.000443098	0.00123083	0.498493	0.370866	1.8	111
9	CHOLESTEROL_HOMEOSTASIS	0.0781759	0.12609	0.204295	0.29936	1.3	70
10	COAGULATION	0.320872	0.356525	0.135002	-0.19325	-1.1	137
11	COMPLEMENT	0.0524138	0.0873563	0.231127	0.248455	1.3	200
12	DNA_REPAIR	0.0031844	0.00663417	0.431708	0.320767	1.6	145
13	E2F_TARGETS	7.71752e-09	4.28751e-08	0.74774	0.40465	2.1	195
14	EPITHELIAL_MESENCHYMAL_TRANSITION	0.0513616	0.0873563	0.321776	-0.215756	-1.3	198
15	ESTROGEN_RESPONSE_EARLY	0.846047	0.863313	0.0365315	0.156547	0.8	195
16	ESTROGEN_RESPONSE_LATE	0.144244	0.189795	0.134273	0.225663	1.2	195
17	FATTY_ACID_METABOLISM	2.77526e-11	2.77526e-10	0.863415	0.478225	2.4	149
18	G2M_CHECKPOINT	3.20298e-08	1.60149e-07	0.719513	0.39716	2.1	197
19	GLYCOLYSIS	5.74325e-05	0.000191442	0.557332	0.339577	1.8	196
20	HEDGEHOG_SIGNALING	0.258454	0.293698	0.132147	-0.279549	-1.1	35
21	HEME_METABOLISM	0.0018093	0.00393648	0.45506	0.299681	1.6	197
22	HYPOXIA	0.108484	0.16437	0.157403	0.234474	1.2	196
23	IL2_STAT5_SIGNALING	0.185237	0.237483	0.116739	0.220135	1.2	197
24	IL6_JAK_STAT3_SIGNALING	0.0828729	0.129489	0.261664	-0.255636	-1.3	85
25	INFLAMMATORY_RESPONSE	0.123239	0.180938	0.24134	-0.200977	-1.2	198
26	INTERFERON_ALPHA_RESPONSE	0.000645022	0.00161255	0.477271	0.379059	1.8	94
27	INTERFERON_GAMMA_RESPONSE	0.000269133	0.000791569	0.498493	0.319728	1.7	194
28	KRAS_SIGNALING_DN	5.82442e-09	3.64026e-08	0.761461	-0.367446	-2.1	196
29	KRAS_SIGNALING_UP	0.135097	0.187635	0.1396	0.227165	1.2	197
30	MITOTIC_SPINDLE	0.000473302	0.00124553	0.498493	0.317888	1.7	198
31	MTORC1_SIGNALING	3.49673e-12	4.37091e-11	0.898671	0.45804	2.4	188
32	MYC_TARGETS_V1	2.24304e-17	5.60761e-16	1.07687	0.519895	2.7	178
33	MYC_TARGETS_V2	0.212418	0.265523	0.118288	0.280918	1.2	55
34	MYOGENESIS	1.51551e-06	5.8289e-06	0.643552	-0.327998	-1.9	197
35	NOTCH_SIGNALING	0.763514	0.795327	0.0502948	0.215774	0.8	32
36	OXIDATIVE_PHOSPHORYLATION	4.3365e-18	2.16825e-16	1.09593	0.523725	2.7	189
37	P53_PATHWAY	0.357895	0.380739	0.135741	-0.180908	-1.1	192
38	PANCREAS_BETA_CELLS	0.997608	0.997608	0.0540088	-0.116622	-0.5	40
39	PEROXISOME	6.29553e-06	2.2484e-05	0.610527	0.43542	2.1	102
40	PI3K_AKT_MTOR_SIGNALING	0.25841	0.293698	0.101351	0.23325	1.1	102
41	PROTEIN_SECRETION	1.8001e-16	3.00016e-15	1.04763	0.625032	3	93
42	REACTIVE_OXYGEN_SPECIES_PATHWAY	0.241206	0.28715	0.111463	0.283706	1.2	48
43	SPERMATOGENESIS	0.126657	0.180938	0.149208	0.246064	1.2	132
44	TGF_BETA_SIGNALING	0.0415973	0.074281	0.287857	0.343856	1.5	54
45	TNFA_SIGNALING_VIA_NFKB	1.59075e-07	6.62814e-07	0.690132	-0.3436	-2	198
46	UNFOLDED_PROTEIN_RESPONSE	0.000148895	0.000465296	0.518848	0.388817	1.9	108
47	UV_RESPONSE_DN	1.38774e-07	6.30791e-07	0.690132	0.426945	2.1	141
48	UV_RESPONSE_UP	0.0299696	0.0554992	0.352488	-0.232684	-1.3	155
49	WNT_BETA_CATENIN_SIGNALING	0.346939	0.377107	0.0902635	0.269633	1.1	41
50	XENOBIOTIC_METABOLISM	0.0121726	0.0243452	0.38073	0.275402	1.4	196

### Sheet: StagesI-II vs Control
	pathway	pval	padj	log2err	ES	NES	size
1	ADIPOGENESIS	3.14031e-06	1.04677e-05	0.627257	0.357383	1.9	193
2	ALLOGRAFT_REJECTION	0.24	0.333333	0.181383	-0.185574	-1.1	195
3	ANDROGEN_RESPONSE	1.00582e-08	4.57191e-08	0.74774	0.496579	2.3	96
4	ANGIOGENESIS	0.016218	0.0331315	0.352488	0.420401	1.6	36
5	APICAL_JUNCTION	0.00109949	0.00289339	0.45506	-0.256004	-1.5	193
6	APICAL_SURFACE	0.476923	0.567766	0.0956031	-0.223874	-1	43
7	APOPTOSIS	0.012573	0.0273326	0.38073	0.282845	1.4	155
8	BILE_ACID_METABOLISM	0.0293961	0.0474131	0.352488	0.288954	1.4	111
9	CHOLESTEROL_HOMEOSTASIS	0.532407	0.619078	0.0629395	0.216684	1	70
10	COAGULATION	0.113333	0.167271	0.245042	-0.21741	-1.2	137
11	COMPLEMENT	0.00675349	0.0160797	0.407018	0.27147	1.4	200
12	DNA_REPAIR	0.000391449	0.00108736	0.498493	0.335885	1.7	145
13	E2F_TARGETS	1.51942e-30	3.79854e-29	1.43903	0.596388	3.1	195
14	EPITHELIAL_MESENCHYMAL_TRANSITION	0.0185536	0.0331315	0.352488	0.258757	1.4	198
15	ESTROGEN_RESPONSE_EARLY	0.26	0.351351	0.173748	-0.183297	-1.1	195
16	ESTROGEN_RESPONSE_LATE	0.287234	0.37794	0.0870516	0.205507	1.1	195
17	FATTY_ACID_METABOLISM	4.80908e-07	1.84965e-06	0.659444	0.410971	2.1	149
18	G2M_CHECKPOINT	9.04442e-25	1.5074e-23	1.2871	0.562047	3	197
19	GLYCOLYSIS	0.000141705	0.000442829	0.518848	0.31782	1.7	196
20	HEDGEHOG_SIGNALING	0.923077	0.929167	0.0593488	-0.161756	-0.7	35
21	HEME_METABOLISM	0.0327225	0.0511289	0.287857	0.255	1.4	197
22	HYPOXIA	0.663601	0.752984	0.0452247	0.172539	0.9	196
23	IL2_STAT5_SIGNALING	0.188482	0.26926	0.111463	0.217869	1.2	197
24	IL6_JAK_STAT3_SIGNALING	0.309942	0.397361	0.132846	-0.210511	-1.1	85
25	INFLAMMATORY_RESPONSE	0.929167	0.929167	0.0852885	-0.141327	-0.8	198
26	INTERFERON_ALPHA_RESPONSE	0.00975939	0.0221804	0.38073	0.327397	1.5	94
27	INTERFERON_GAMMA_RESPONSE	0.00196991	0.00492477	0.431708	0.291466	1.5	194
28	KRAS_SIGNALING_DN	6.66574e-11	4.76125e-10	0.839089	-0.385214	-2.3	196
29	KRAS_SIGNALING_UP	0.0202694	0.0337823	0.352488	0.257946	1.4	197
30	MITOTIC_SPINDLE	2.09775e-10	1.31109e-09	0.826657	0.421549	2.2	198
31	MTORC1_SIGNALING	3.71625e-15	3.71625e-14	0.996986	0.48723	2.6	188
32	MYC_TARGETS_V1	7.30878e-32	3.65439e-30	1.46752	0.623415	3.2	178
33	MYC_TARGETS_V2	0.113744	0.167271	0.164406	0.303419	1.3	55
34	MYOGENESIS	7.06015e-09	3.53008e-08	0.761461	-0.360866	-2.1	197
35	NOTCH_SIGNALING	0.834586	0.887858	0.0646485	-0.190363	-0.8	32
36	OXIDATIVE_PHOSPHORYLATION	3.55055e-12	2.95879e-11	0.898671	0.454335	2.4	189
37	P53_PATHWAY	0.0178707	0.0331315	0.352488	-0.227694	-1.3	192
38	PANCREAS_BETA_CELLS	0.89801	0.929167	0.0607719	-0.165032	-0.7	40
39	PEROXISOME	0.000189414	0.000557099	0.518848	0.390076	1.9	102
40	PI3K_AKT_MTOR_SIGNALING	0.356391	0.445489	0.0819779	0.221556	1.1	102
41	PROTEIN_SECRETION	5.87441e-18	7.34301e-17	1.09593	0.633375	3	93
42	REACTIVE_OXYGEN_SPECIES_PATHWAY	0.365416	0.445629	0.0850427	0.25422	1	48
43	SPERMATOGENESIS	0.0174435	0.0331315	0.352488	0.28851	1.4	132
44	TGF_BETA_SIGNALING	0.0195088	0.0336359	0.352488	0.356473	1.5	54
45	TNFA_SIGNALING_VIA_NFKB	1.38188e-07	5.75782e-07	0.690132	-0.333936	-2	198
46	UNFOLDED_PROTEIN_RESPONSE	2.98618e-06	1.04677e-05	0.627257	0.425637	2.1	108
47	UV_RESPONSE_DN	5.64349e-10	3.13527e-09	0.801216	0.459743	2.3	141
48	UV_RESPONSE_UP	0.0183559	0.0331315	0.352488	-0.233398	-1.3	155
49	WNT_BETA_CATENIN_SIGNALING	0.677686	0.752984	0.054794	0.215303	0.9	41
50	XENOBIOTIC_METABOLISM	0.730618	0.79415	0.0408229	0.167467	0.9	196

### Sheet: StagesIII-IV vs Control
	pathway	pval	padj	log2err	ES	NES	size
1	ADIPOGENESIS	8.53159e-08	3.878e-07	0.704976	0.400386	2.1	193
2	ALLOGRAFT_REJECTION	0.179487	0.24255	0.21925	-0.19881	-1.1	195
3	ANDROGEN_RESPONSE	1.54639e-07	5.52284e-07	0.690132	0.47449	2.2	96
4	ANGIOGENESIS	0.179081	0.24255	0.128143	0.320335	1.2	36
5	APICAL_JUNCTION	0.0292313	0.0584626	0.352488	-0.223417	-1.3	193
6	APICAL_SURFACE	0.230971	0.303909	0.147331	-0.269052	-1.2	43
7	APOPTOSIS	0.0252599	0.0530146	0.352488	0.286664	1.4	155
8	BILE_ACID_METABOLISM	0.0552326	0.102283	0.231127	0.289294	1.4	111
9	CHOLESTEROL_HOMEOSTASIS	0.0988024	0.149701	0.172324	0.296562	1.3	70
10	COAGULATION	0.174074	0.24255	0.206588	-0.213309	-1.2	137
11	COMPLEMENT	0.0940722	0.146988	0.16318	0.242121	1.3	200
12	DNA_REPAIR	2.60247e-06	8.13272e-06	0.627257	0.409457	2	145
13	E2F_TARGETS	5.21141e-33	2.60571e-31	1.49548	0.631248	3.2	195
14	EPITHELIAL_MESENCHYMAL_TRANSITION	0.0336788	0.0647668	0.282013	0.263345	1.4	198
15	ESTROGEN_RESPONSE_EARLY	0.24349	0.312166	0.095288	0.217902	1.1	195
16	ESTROGEN_RESPONSE_LATE	0.0585938	0.103627	0.2114	0.255852	1.3	195
17	FATTY_ACID_METABOLISM	1.30674e-07	5.02591e-07	0.690132	0.417833	2.1	149
18	G2M_CHECKPOINT	9.96594e-26	1.66099e-24	1.31889	0.583454	3	197
19	GLYCOLYSIS	1.72269e-05	5.06675e-05	0.57561	0.359076	1.8	196
20	HEDGEHOG_SIGNALING	0.830159	0.830159	0.0436251	0.202916	0.8	35
21	HEME_METABOLISM	0.0829016	0.133712	0.175204	0.246265	1.3	197
22	HYPOXIA	0.595331	0.661479	0.0495902	0.181997	0.9	196
23	IL2_STAT5_SIGNALING	0.297927	0.363326	0.0835991	0.209735	1.1	197
24	IL6_JAK_STAT3_SIGNALING	0.169811	0.24255	0.191892	-0.232428	-1.2	85
25	INFLAMMATORY_RESPONSE	0.626087	0.680529	0.111463	-0.161738	-0.9	198
26	INTERFERON_ALPHA_RESPONSE	0.00367669	0.00900137	0.431708	0.352351	1.6	94
27	INTERFERON_GAMMA_RESPONSE	0.00378058	0.00900137	0.431708	0.292505	1.5	194
28	KRAS_SIGNALING_DN	9.81247e-10	7.00891e-09	0.788187	-0.378853	-2.2	196
29	KRAS_SIGNALING_UP	0.0621762	0.103627	0.204295	0.253302	1.3	197
30	MITOTIC_SPINDLE	1.24795e-09	7.79972e-09	0.788187	0.426226	2.2	198
31	MTORC1_SIGNALING	4.38507e-16	4.38507e-15	1.0377	0.511859	2.6	188
32	MYC_TARGETS_V1	1.70108e-30	4.2527e-29	1.43181	0.628144	3.2	178
33	MYC_TARGETS_V2	0.00256482	0.00674952	0.431708	0.415546	1.7	55
34	MYOGENESIS	5.91966e-09	3.2887e-08	0.761461	-0.363549	-2.1	197
35	NOTCH_SIGNALING	0.706169	0.735593	0.052057	0.230931	0.8	32
36	OXIDATIVE_PHOSPHORYLATION	2.73219e-18	3.41523e-17	1.10534	0.533678	2.7	189
37	P53_PATHWAY	0.378723	0.450861	0.146416	-0.177968	-1	192
38	PANCREAS_BETA_CELLS	0.5	0.581395	0.0959207	-0.228963	-1	40
39	PEROXISOME	4.11192e-05	0.00011422	0.557332	0.414565	1.9	102
40	PI3K_AKT_MTOR_SIGNALING	0.663768	0.706136	0.0496901	0.190729	0.9	102
41	PROTEIN_SECRETION	1.38664e-14	1.15553e-13	0.986546	0.608512	2.8	93
42	REACTIVE_OXYGEN_SPECIES_PATHWAY	0.255618	0.319522	0.144631	-0.257118	-1.1	48
43	SPERMATOGENESIS	0.0609418	0.103627	0.213928	0.277402	1.4	132
44	TGF_BETA_SIGNALING	0.025447	0.0530146	0.352488	0.365208	1.5	54
45	TNFA_SIGNALING_VIA_NFKB	8.14064e-09	4.07032e-08	0.74774	-0.361788	-2.1	198
46	UNFOLDED_PROTEIN_RESPONSE	2.15645e-06	7.18817e-06	0.627257	0.439351	2.1	108
47	UV_RESPONSE_DN	1.20071e-07	5.00296e-07	0.690132	0.436737	2.1	141
48	UV_RESPONSE_UP	0.0154355	0.0350807	0.38073	-0.248659	-1.4	155
49	WNT_BETA_CATENIN_SIGNALING	0.563492	0.640332	0.0615707	0.23625	0.9	41
50	XENOBIOTIC_METABOLISM	0.738003	0.753064	0.0397596	0.170455	0.9	196
